# BRK Phosphorylates SMAD4 for proteasomal degradation and inhibits tumor suppressor FRK to control SNAIL, SLUG and metastatic potential

**DOI:** 10.1101/458190

**Authors:** Sayem Miah, Charles A. S. Banks, Yetunde Ogunbolude, Edward T. Bagu, Josh MacAusland-Berg, Anita Saraf, Gaye Hattem, Cassandra G. Kempf, Mihaela Sardiu, Scott Napper, Laurence Florens, Kiven E. Lukong, Michael P. Washburn

## Abstract

The tumor-suppressing function of SMAD4 is frequently subverted during mammary tumorigenesis, leading to cancer growth, invasion, and metastasis. A long-standing concept is that SMAD4 is not regulated by phosphorylation but ubiquitination. Interestingly, our search for signaling pathways regulated by BRK, a non-receptor protein tyrosine kinase that is up-regulated in ∼80% of invasive ductal breast tumors, led us to discover that BRK competitively binds and phosphorylates SMAD4, and regulates TGF-β/ SMAD4 signaling pathway. A constitutively active BRK (BRK-Y447F), phosphorylates SMAD4 resulting in its recognition by the ubiquitin-proteasome system, which accelerates SMAD4 degradation. In agreement, we also observed an inverse protein expression pattern of BRK and SMAD4 in a panel of breast cancer cell lines and breast tumors. Activated BRK mediated degradation of SMAD4 causes the repression of tumor suppressor genes *FRK* that was associated with increased expression of mesenchymal markers and decreased cell adhesion ability. Thus, our data suggest that combination therapies targeting activated BRK signaling may have synergized the benefits in the treatment of SMAD4 repressed cancers. Therefore, our data propose that combination therapies which includes targeting activated BRK signaling may synergize the benefits in the treatment of SMAD4 deficient cancers.
