## Supplementary material for "BRK Phosphorylates SMAD4 for proteasomal degradation and inhibits tumor suppressor FRK to control SNAIL, SLUG and metastatic potential"

### Sheet: Sheet1
Primers
Primer Name	sequence	Code				SMAD4 Construct		Primers
SgfI BRK fwd	CAGGCGATCGCCATGGTGTCCCGGGACCAG	BR_F						Forward	Reverse
PmeI BRK rev	CAGGTTTAAACTCAGGTCGGGTTCTCGTAGCTG	BR_R				SMAD4 1-552 (FL)		S4_F	S4_R
PmeI SMAD4 rev	CAGGTTTAAACTCAGTCTAAAGGTTGTGGGTCTGCAATC	S4_F				SMAD4 1-320		S4_F	S4_M2_R
SgfI SMAD4 fwd	CAGGCGATCGCCATGGACAATATGTCTATTACGAATACACCAACAAGTAATG	S4_R				SMAD4 1-140	MH1 domain	S4_F	S4_M1_R
						SMAD4 141-320	linker	S4_M2_F	S4_M2_R
						SMAD4 321-552	MH2 domain	S4_M3_F	S4_R
						SMAD4 141-552		S4_M2_F	S4_R
Primer Name	sequence	Code
SgfI SMAD4 M2 fwd	CAGGCGATCGCCATGATTGATCTCTCAGGATTAACACTGCAGAGTAATGC	S4_M2_F				BRK Construct		Primers
SgfI SMAD4 M3 fwd	CAGGCGATCGCCATGGAGTATTGGTGTTCCATTGCTTACTTTGAAATGG	S4_M3_F						Forward	Reverse
PmeI SMAD4 M1 rev	CAGGTTTAAACTCATCCAGGTGATACAACTCGTTCGTAGTG	S4_M1_R				BRK 1-451		BR_F	BR_R
PmeI SMAD4 M2 rev	CAGGTTTAAACTCAAGGAGCAGGATGATTGGAAATGGGAG	S4_M2_R
Primers to generate SMAD4_Y353F_Y412F mutant by Gibson assembly
FP: Pac1_ SMAD4_1_1056	CAG TTAATTAA C ATGGACAATATGTCTATTACGAATACACCA
RP: Pme1_No_STOP_SMAD4_1_1056	CAG GTTTAAAC GAATCCATCAACAGTAACAATAGGGC
FP: SMAD4_Y353F	ccctattgttactgttgatggattcGTGGACCCTTCTGGAGGAG
RP: SMAD4_Y353F	ctctgtctaagtagaaACTCTGTACAAAGACCGCG
FP: SMAD4_Y412F	ctttgtacagagtttcTACTTAGACAGAGAAGCTG
RP: SMAD4_Y412F	acagtcgaggctgatcagcgggtttaaacTCAGTCTAAAGGTTGTGG
